# Penalized reduced rank regression for multi-outcome survival data supports a common metabolic risk score for age-related diseases

**DOI:** 10.1101/2024.11.11.622920

**Authors:** Marije H. Sluiskes, Hein Putter, Marian Beekman, Jelle J. Goeman, Mar Rodríguez-Girondo

## Abstract

The increasing availability of multi-outcome data in health research presents new opportunities for understanding complex health processes, such as ageing. Ageing is a multifaceted process, encompassing both lifespan and healthspan, as well as the onset of age-related diseases. To model this complexity, we propose the penalized reduced rank regression model for multi-outcome survival data (penalized survRRR), which identifies shared latent factors driving multiple outcomes. The model imposes a rank constraint on the coefficient matrix to capture underlying mechanisms of ageing, while accommodating high-dimensional and correlated predictors and outcomes by introducing penalization. We discuss the statistical properties of this doubly-regularized approach and show how the optimal number of ranks can be estimated from the data. We apply a lasso-penalized reduced rank regression model to 78,553 participants of the UK Biobank, using over 200 metabolic variables as predictors and the onset of seven age-related diseases and mortality as the outcomes of interest. Our results indicate that a rank 1 model provides the best fit to the data, resulting in a single metabolite-based score of age-related disease susceptibility. This highlights the potential of the penalized survRRR model to provide new insights into the nature of the relationship between metabolomics and age-related diseases.
