## Supplementary material for "Penalized reduced rank regression for multi-outcome survival data supports a common metabolic risk score for age-related diseases": SuppInfo_Table1_metabolic_variables_description.xlsx

### Sheet: metabolic_variables
Metabolic variable	Description	Unit of meausrement	UKB Field ID
acetate	acetate	mmol/L	23475
acetoacetate	acetoacetate	mmol/L	23476
acetone	acetone	mmol/L	23477
ala	alanine	mmol/L	23460
albumin	albumin	g/l	23479
apoa1	apolipoprotein a1	g/l	23440
apob	apolipoprotein b	g/l	23439
apob_by_apoa1	apolipoprotein b to apolipoprotein a1 ratio	ratio	23441
bohbutyrate	3-hydroxybutyrate	mmol/L	23474
cholines	total cholines	mmol/L	23436
citrate	citrate	mmol/L	23473
clinical_ldl_c	clinical ldl cholesterol	mmol/L	23404
creatinine	creatinine	mmol/L	23478
dha	docosahexaenoic acid	mmol/L	23450
dha_pct	docosahexaenoic acid to total fatty acids percentage	%	23457
gln	glutamine	mmol/L	23461
glucose	glucose	mmol/L	23470
gly	glycine	mmol/L	23462
glyca	glycoprotein acetyls	mmol/L	23480
hdl_c	hdl cholesterol	mmol/L	23406
hdl_ce	cholesteryl esters in hdl	mmol/L	23418
hdl_fc	free cholesterol in hdl	mmol/L	23422
hdl_l	total lipids in hdl	mmol/L	23426
hdl_p	concentration of hdl particles	mmol/L	23430
hdl_pl	phospholipids in hdl	mmol/L	23414
hdl_size	average diameter for hdl particles	nm	23433
hdl_tg	triglycerides in hdl	mmol/L	23410
his	histidine	mmol/L	23463
idl_c	cholesterol in idl	mmol/L	23526
idl_c_pct	cholesterol to total lipids in idl percentage	%	23610
idl_ce	cholesteryl esters in idl	mmol/L	23527
idl_ce_pct	cholesteryl esters to total lipids in idl percentage	%	23611
idl_fc	free cholesterol in idl	mmol/L	23528
idl_fc_pct	free cholesterol to total lipids in idl percentage	%	23612
idl_l	total lipids in idl	mmol/L	23524
idl_p	concentration of idl particles	mmol/L	23523
idl_pl	phospholipids in idl	mmol/L	23525
idl_pl_pct	phospholipids to total lipids in idl percentage	%	23609
idl_tg	triglycerides in idl	mmol/L	23529
idl_tg_pct	triglycerides to total lipids in idl percentage	%	23613
ile	isoleucine	mmol/L	23465
l_hdl_c	cholesterol in large hdl	mmol/L	23561
l_hdl_c_pct	cholesterol to total lipids in large hdl percentage	%	23635
l_hdl_ce	cholesteryl esters in large hdl	mmol/L	23562
l_hdl_ce_pct	cholesteryl esters to total lipids in large hdl percentage	%	23636
l_hdl_fc	free cholesterol in large hdl	mmol/L	23563
l_hdl_fc_pct	free cholesterol to total lipids in large hdl percentage	%	23637
l_hdl_l	total lipids in large hdl	mmol/L	23559
l_hdl_p	concentration of large hdl particles	mmol/L	23558
l_hdl_pl	phospholipids in large hdl	mmol/L	23560
l_hdl_pl_pct	phospholipids to total lipids in large hdl percentage	%	23634
l_hdl_tg	triglycerides in large hdl	mmol/L	23564
l_hdl_tg_pct	triglycerides to total lipids in large hdl percentage	%	23638
l_ldl_c	cholesterol in large ldl	mmol/L	23533
l_ldl_c_pct	cholesterol to total lipids in large ldl percentage	%	23615
l_ldl_ce	cholesteryl esters in large ldl	mmol/L	23534
l_ldl_ce_pct	cholesteryl esters to total lipids in large ldl percentage	%	23616
l_ldl_fc	free cholesterol in large ldl	mmol/L	23535
l_ldl_fc_pct	free cholesterol to total lipids in large ldl percentage	%	23617
l_ldl_l	total lipids in large ldl	mmol/L	23531
l_ldl_p	concentration of large ldl particles	mmol/L	23530
l_ldl_pl	phospholipids in large ldl	mmol/L	23532
l_ldl_pl_pct	phospholipids to total lipids in large ldl percentage	%	23614
l_ldl_tg	triglycerides in large ldl	mmol/L	23536
l_ldl_tg_pct	triglycerides to total lipids in large ldl percentage	%	23618
l_vldl_c	cholesterol in large vldl	mmol/L	23498
l_vldl_c_pct	cholesterol to total lipids in large vldl percentage	%	23590
l_vldl_ce	cholesteryl esters in large vldl	mmol/L	23499
l_vldl_ce_pct	cholesteryl esters to total lipids in large vldl percentage	%	23591
l_vldl_fc	free cholesterol in large vldl	mmol/L	23500
l_vldl_fc_pct	free cholesterol to total lipids in large vldl percentage	%	23592
l_vldl_l	total lipids in large vldl	mmol/L	23496
l_vldl_p	concentration of large vldl particles	mmol/L	23495
l_vldl_pl	phospholipids in large vldl	mmol/L	23497
l_vldl_pl_pct	phospholipids to total lipids in large vldl percentage	%	23589
l_vldl_tg	triglycerides in large vldl	mmol/L	23501
l_vldl_tg_pct	triglycerides to total lipids in large vldl percentage	%	23593
la	linoleic acid	mmol/L	23449
la_pct	linoleic acid to total fatty acids percentage	%	23456
lactate	lactate	mmol/L	23471
ldl_c	ldl cholesterol	mmol/L	23405
ldl_ce	cholesteryl esters in ldl	mmol/L	23417
ldl_fc	free cholesterol in ldl	mmol/L	23421
ldl_l	total lipids in ldl	mmol/L	23425
ldl_p	concentration of ldl particles	mmol/L	23429
ldl_pl	phospholipids in ldl	mmol/L	23413
ldl_size	average diameter for ldl particles	nm	23432
ldl_tg	triglycerides in ldl	mmol/L	23409
leu	leucine	mmol/L	23466
m_hdl_c	cholesterol in medium hdl	mmol/L	23568
m_hdl_c_pct	cholesterol to total lipids in medium hdl percentage	%	23640
m_hdl_ce	cholesteryl esters in medium hdl	mmol/L	23569
m_hdl_ce_pct	cholesteryl esters to total lipids in medium hdl percentage	%	23641
m_hdl_fc	free cholesterol in medium hdl	mmol/L	23570
m_hdl_fc_pct	free cholesterol to total lipids in medium hdl percentage	%	23642
m_hdl_l	total lipids in medium hdl	mmol/L	23566
m_hdl_p	concentration of medium hdl particles	mmol/L	23565
m_hdl_pl	phospholipids in medium hdl	mmol/L	23567
m_hdl_pl_pct	phospholipids to total lipids in medium hdl percentage	%	23639
m_hdl_tg	triglycerides in medium hdl	mmol/L	23571
m_hdl_tg_pct	triglycerides to total lipids in medium hdl percentage	%	23643
m_ldl_c	cholesterol in medium ldl	mmol/L	23540
m_ldl_c_pct	cholesterol to total lipids in medium ldl percentage	%	23620
m_ldl_ce	cholesteryl esters in medium ldl	mmol/L	23541
m_ldl_ce_pct	cholesteryl esters to total lipids in medium ldl percentage	%	23621
m_ldl_fc	free cholesterol in medium ldl	mmol/L	23542
m_ldl_fc_pct	free cholesterol to total lipids in medium ldl percentage	%	23622
m_ldl_l	total lipids in medium ldl	mmol/L	23538
m_ldl_p	concentration of medium ldl particles	mmol/L	23537
m_ldl_pl	phospholipids in medium ldl	mmol/L	23539
m_ldl_pl_pct	phospholipids to total lipids in medium ldl percentage	%	23619
m_ldl_tg	triglycerides in medium ldl	mmol/L	23543
m_ldl_tg_pct	triglycerides to total lipids in medium ldl percentage	%	23623
m_vldl_c	cholesterol in medium vldl	mmol/L	23505
m_vldl_c_pct	cholesterol to total lipids in medium vldl percentage	%	23595
m_vldl_ce	cholesteryl esters in medium vldl	mmol/L	23506
m_vldl_ce_pct	cholesteryl esters to total lipids in medium vldl percentage	%	23596
m_vldl_fc	free cholesterol in medium vldl	mmol/L	23507
m_vldl_fc_pct	free cholesterol to total lipids in medium vldl percentage	%	23597
m_vldl_l	total lipids in medium vldl	mmol/L	23503
m_vldl_p	concentration of medium vldl particles	mmol/L	23502
m_vldl_pl	phospholipids in medium vldl	mmol/L	23504
m_vldl_pl_pct	phospholipids to total lipids in medium vldl percentage	%	23594
m_vldl_tg	triglycerides in medium vldl	mmol/L	23508
m_vldl_tg_pct	triglycerides to total lipids in medium vldl percentage	%	23598
mufa	monounsaturated fatty acids	mmol/L	23447
mufa_pct	monounsaturated fatty acids to total fatty acids percentage	%	23454
non_hdl_c	total cholesterol minus hdl-c	mmol/L	23401
omega_3	omega-3 fatty acids	mmol/L	23444
omega_3_pct	omega-3 fatty acids to total fatty acids percentage	%	23451
omega_6	omega-6 fatty acids	mmol/L	23445
omega_6_by_omega_3	omega-6 fatty acids to omega-3 fatty acids ratio	ratio	23459
omega_6_pct	omega-6 fatty acids to total fatty acids percentage	%	23452
phe	phenylalanine	mmol/L	23468
phosphatidylc	phosphatidylcholines	mmol/L	23437
phosphoglyc	phosphoglycerides	mmol/L	23434
pufa	polyunsaturated fatty acids	mmol/L	23446
pufa_by_mufa	polyunsaturated fatty acids to monounsaturated fatty acids ratio	ratio	23458
pufa_pct	polyunsaturated fatty acids to total fatty acids percentage	%	23453
pyruvate	pyruvate	mmol/L	23472
remnant_c	remnant cholesterol (non-hdl, non-ldl -cholesterol)	mmol/L	23402
s_hdl_c	cholesterol in small hdl	mmol/L	23575
s_hdl_c_pct	cholesterol to total lipids in small hdl percentage	%	23645
s_hdl_ce	cholesteryl esters in small hdl	mmol/L	23576
s_hdl_ce_pct	cholesteryl esters to total lipids in small hdl percentage	%	23646
s_hdl_fc	free cholesterol in small hdl	mmol/L	23577
s_hdl_fc_pct	free cholesterol to total lipids in small hdl percentage	%	23647
s_hdl_l	total lipids in small hdl	mmol/L	23573
s_hdl_p	concentration of small hdl particles	mmol/L	23572
s_hdl_pl	phospholipids in small hdl	mmol/L	23574
s_hdl_pl_pct	phospholipids to total lipids in small hdl percentage	%	23644
s_hdl_tg	triglycerides in small hdl	mmol/L	23578
s_hdl_tg_pct	triglycerides to total lipids in small hdl percentage	%	23648
s_ldl_c	cholesterol in small ldl	mmol/L	23547
s_ldl_c_pct	cholesterol to total lipids in small ldl percentage	%	23625
s_ldl_ce	cholesteryl esters in small ldl	mmol/L	23548
s_ldl_ce_pct	cholesteryl esters to total lipids in small ldl percentage	%	23626
s_ldl_fc	free cholesterol in small ldl	mmol/L	23549
s_ldl_fc_pct	free cholesterol to total lipids in small ldl percentage	%	23627
s_ldl_l	total lipids in small ldl	mmol/L	23545
s_ldl_p	concentration of small ldl particles	mmol/L	23544
s_ldl_pl	phospholipids in small ldl	mmol/L	23546
s_ldl_pl_pct	phospholipids to total lipids in small ldl percentage	%	23624
s_ldl_tg	triglycerides in small ldl	mmol/L	23550
s_ldl_tg_pct	triglycerides to total lipids in small ldl percentage	%	23628
s_vldl_c	cholesterol in small vldl	mmol/L	23512
s_vldl_c_pct	cholesterol to total lipids in small vldl percentage	%	23600
s_vldl_ce	cholesteryl esters in small vldl	mmol/L	23513
s_vldl_ce_pct	cholesteryl esters to total lipids in small vldl percentage	%	23601
s_vldl_fc	free cholesterol in small vldl	mmol/L	23514
s_vldl_fc_pct	free cholesterol to total lipids in small vldl percentage	%	23602
s_vldl_l	total lipids in small vldl	mmol/L	23510
s_vldl_p	concentration of small vldl particles	mmol/L	23509
s_vldl_pl	phospholipids in small vldl	mmol/L	23511
s_vldl_pl_pct	phospholipids to total lipids in small vldl percentage	%	23599
s_vldl_tg	triglycerides in small vldl	mmol/L	23515
s_vldl_tg_pct	triglycerides to total lipids in small vldl percentage	%	23603
sfa	saturated fatty acids	mmol/L	23448
sfa_pct	saturated fatty acids to total fatty acids percentage	%	23455
sphingomyelins	sphingomyelins	mmol/L	23438
tg_by_pg	triglycerides to phosphoglycerides ratio	ratio	23435
total_bcaa	total concentration of branched-chain amino acids (leucine + isoleucine + valine)	mmol/L	23464
total_c	total cholesterol	mmol/L	23400
total_ce	total esterified cholesterol	mmol/L	23415
total_fa	total fatty acids	mmol/L	23442
total_fc	total free cholesterol	mmol/L	23419
total_l	total lipids in lipoprotein particles	mmol/L	23423
total_p	total concentration of lipoprotein particles	mmol/L	23427
total_pl	total phospholipids in lipoprotein particles	mmol/L	23411
total_tg	total triglycerides	mmol/L	23407
tyr	tyrosine	mmol/L	23469
unsaturation	degree of unsaturation	degree	23443
val	valine	mmol/L	23467
vldl_c	vldl cholesterol	mmol/L	23403
vldl_ce	cholesteryl esters in vldl	mmol/L	23416
vldl_fc	free cholesterol in vldl	mmol/L	23420
vldl_l	total lipids in vldl	mmol/L	23424
vldl_p	concentration of vldl particles	mmol/L	23428
vldl_pl	phospholipids in vldl	mmol/L	23412
vldl_size	average diameter for vldl particles	nm	23431
vldl_tg	triglycerides in vldl	mmol/L	23408
xl_hdl_c	cholesterol in very large hdl	mmol/L	23554
xl_hdl_c_pct	cholesterol to total lipids in very large hdl percentage	%	23630
xl_hdl_ce	cholesteryl esters in very large hdl	mmol/L	23555
xl_hdl_ce_pct	cholesteryl esters to total lipids in very large hdl percentage	%	23631
xl_hdl_fc	free cholesterol in very large hdl	mmol/L	23556
xl_hdl_fc_pct	free cholesterol to total lipids in very large hdl percentage	%	23632
xl_hdl_l	total lipids in very large hdl	mmol/L	23552
xl_hdl_p	concentration of very large hdl particles	mmol/L	23551
xl_hdl_pl	phospholipids in very large hdl	mmol/L	23553
xl_hdl_pl_pct	phospholipids to total lipids in very large hdl percentage	%	23629
xl_hdl_tg	triglycerides in very large hdl	mmol/L	23557
xl_hdl_tg_pct	triglycerides to total lipids in very large hdl percentage	%	23633
xl_vldl_c	cholesterol in very large vldl	mmol/L	23491
xl_vldl_c_pct	cholesterol to total lipids in very large vldl percentage	%	23585
xl_vldl_ce	cholesteryl esters in very large vldl	mmol/L	23492
xl_vldl_ce_pct	cholesteryl esters to total lipids in very large vldl percentage	%	23586
xl_vldl_fc	free cholesterol in very large vldl	mmol/L	23493
xl_vldl_fc_pct	free cholesterol to total lipids in very large vldl percentage	%	23587
xl_vldl_l	total lipids in very large vldl	mmol/L	23489
xl_vldl_p	concentration of very large vldl particles	mmol/L	23488
xl_vldl_pl	phospholipids in very large vldl	mmol/L	23490
xl_vldl_pl_pct	phospholipids to total lipids in very large vldl percentage	%	23584
xl_vldl_tg	triglycerides in very large vldl	mmol/L	23494
xl_vldl_tg_pct	triglycerides to total lipids in very large vldl percentage	%	23588
xs_vldl_c	cholesterol in very small vldl	mmol/L	23519
xs_vldl_c_pct	cholesterol to total lipids in very small vldl percentage	%	23605
xs_vldl_ce	cholesteryl esters in very small vldl	mmol/L	23520
xs_vldl_ce_pct	cholesteryl esters to total lipids in very small vldl percentage	%	23606
xs_vldl_fc	free cholesterol in very small vldl	mmol/L	23521
xs_vldl_fc_pct	free cholesterol to total lipids in very small vldl percentage	%	23607
xs_vldl_l	total lipids in very small vldl	mmol/L	23517
xs_vldl_p	concentration of very small vldl particles	mmol/L	23516
xs_vldl_pl	phospholipids in very small vldl	mmol/L	23518
xs_vldl_pl_pct	phospholipids to total lipids in very small vldl percentage	%	23604
xs_vldl_tg	triglycerides in very small vldl	mmol/L	23522
xs_vldl_tg_pct	triglycerides to total lipids in very small vldl percentage	%	23608
xxl_vldl_c	cholesterol in chylomicrons and extremely large vldl	mmol/L	23484
xxl_vldl_c_pct	cholesterol to total lipids in chylomicrons and extremely large vldl percentage	%	23580
xxl_vldl_ce	cholesteryl esters in chylomicrons and extremely large vldl	mmol/L	23485
xxl_vldl_ce_pct	cholesteryl esters to total lipids in chylomicrons and extremely large vldl percentage	%	23581
xxl_vldl_fc	free cholesterol in chylomicrons and extremely large vldl	mmol/L	23486
xxl_vldl_fc_pct	free cholesterol to total lipids in chylomicrons and extremely large vldl percentage	%	23582
xxl_vldl_l	total lipids in chylomicrons and extremely large vldl	mmol/L	23482
xxl_vldl_p	concentration of chylomicrons and extremely large vldl particles	mmol/L	23481
xxl_vldl_pl	phospholipids in chylomicrons and extremely large vldl	mmol/L	23483
xxl_vldl_pl_pct	phospholipids to total lipids in chylomicrons and extremely large vldl percentage	%	23579
xxl_vldl_tg	triglycerides in chylomicrons and extremely large vldl	mmol/L	23487
xxl_vldl_tg_pct	triglycerides to total lipids in chylomicrons and extremely large vldl percentage	%	23583
