## Supplementary material for "Penalized reduced rank regression for multi-outcome survival data supports a common metabolic risk score for age-related diseases": SuppInfo_Table2_included_diseases.xlsx

### Sheet: Sheet1
Disease	ICD-10	UKB Field ID	Description
Diabetes	E10	130706	Date E10 first reported (insulin-dependent diabetes mellitus)
Diabetes	E11	130708	Date E11 first reported (non-insulin-dependent diabetes mellitus)
Diabetes	E12	130710	Date E12 first reported (malnutrition-related diabetes mellitus)
Diabetes	E13	130712	Date E13 first reported (other specified diabetes mellitus)
Diabetes	E14	130714	Date E14 first reported (unspecified diabetes mellitus)
AP	I20	131296	Date I20 first reported (angina pectoris)
TIA	I60	131360	Date I60 first reported (subarachnoid haemorrhage)
TIA	I61	131362	Date I61 first reported (intracerebral haemorrhage)
TIA	I62	131364	Date I62 first reported (other nontraumatic intracranial haemorrhage)
TIA	I63	131366	Date I63 first reported (cerebral infarction)
TIA	I64	131368	Date I64 first reported (stroke, not specified as haemorrhage or infarction)
TIA	I65	131370	Date I65 first reported (occlusion and stenosis of precerebral arteries, not resulting in cerebral infarction)
TIA	I66	131372	Date I66 first reported (occlusion and stenosis of cerebral arteries, not resulting in cerebral infarction)
TIA	I67	131374	Date I67 first reported (other cerebrovascular diseases)
TIA	I68	131376	Date I68 first reported (cerebrovascular disorders in diseases classified elsewhere)
TIA	I69	131378	Date I69 first reported (sequelae of cerebrovascular disease)
MI	I21	131298	Date I21 first reported (acute myocardial infarction)
Hpertension	I10	131286	Date I10 first reported (essential (primary) hypertension)
Cancer	See below	40006	Type of cancer: ICD10
Cancer	See below	40005	Date of cancer diagnosis
Cancer codes selected from UKB Field ID 40006:
Lung: C340, C341, C342, C343, C348, C349
Colon: C180:C189, C19, C20
