## Supplementary material for "Penalized reduced rank regression for multi-outcome survival data supports a common metabolic risk score for age-related diseases": SuppInfo_Table4_initial_conditions.xlsx

### Sheet: Sheet1
Rank 1
Run	Lambda grid	Initial Gamma	Seed	Convergence criterium
1	lseq(from = 3e-4, to = 3e-6, length.out = 20)	matrix(rnorm(ranks*K),ranks,K)	500	5e-05
2	lseq(from = 3e-4, to = 3e-6, length.out = 20)	matrix(rnorm(ranks*K),ranks,K)	5	5e-05
3	lseq(from = 3e-4, to = 3e-6, length.out = 20)	matrix(rep(1, ranks*K),ranks,K)	500	5e-05
4	lseq(from = 4e-4, to = 3e-6, length.out = 15)	matrix(rep(1, ranks*K),ranks,K)	500	5e-05
5	lseq(from = 3e-4, to = 3e-6, length.out = 10)	matrix(runif(ranks*K),ranks,K)	500	5e-05
Rank 2
Run	Lambda grid	Initial Gamma	Seed	Convergence criterium
1	lseq(from = 6e-4, to = 1e-8, length.out = 30)	matrix(rnorm(ranks*K),ranks,K)	5	5e-05
2	lseq(from = 6e-4, to = 1e-6, length.out = 20)	matrix(rnorm(ranks*K),ranks,K)	5	5e-05
3	lseq(from = 8e-4, to = 1e-8, length.out = 20)	matrix(runif(ranks*K),ranks,K)	500	5e-05
4	lseq(from = 6e-4, to = 1e-6, length.out = 20)	matrix(rnorm(ranks*K),ranks,K)	5	1e-06
5	lseq(from = 6e-4, to = 1e-9, length.out = 25)	matrix(rnorm(ranks*K),ranks,K)	5	1e-06
