## Supplementary material for "Penalized reduced rank regression for multi-outcome survival data supports a common metabolic risk score for age-related diseases": SuppInfo_Table6_Alpha_hat.xlsx

### Sheet: Sheet 1
metabolic_variable	coefficient
total_c	0.253
non_hdl_c	0.04
remnant_c	0.173
vldl_c	0.14
clinical_ldl_c	-0.459
ldl_c	0.119
hdl_c	-0.15
total_tg	-0.057
vldl_tg	-0.01
ldl_tg	-0.017
hdl_tg	-0.065
total_pl	0.021
vldl_pl	0.401
ldl_pl	-0.139
hdl_pl	-0.025
total_ce	0.247
vldl_ce	0.037
ldl_ce	-0.11
hdl_ce	-0.014
total_fc	-0.228
vldl_fc	0.077
ldl_fc	0
hdl_fc	0.002
total_l	-0.007
vldl_l	-0.095
ldl_l	0.058
hdl_l	0
total_p	-0.006
vldl_p	0.1
ldl_p	0.012
hdl_p	-0.002
vldl_size	-0.061
ldl_size	-0.002
hdl_size	-0.408
phosphoglyc	0.138
tg_by_pg	-0.072
cholines	-0.589
phosphatidylc	0.17
sphingomyelins	0.124
apob	0.049
apoa1	0.19
apob_by_apoa1	-0.022
total_fa	0.351
unsaturation	0.166
omega_3	-0.041
omega_6	0.004
pufa	-0.004
mufa	0.096
sfa	0.056
la	0.016
dha	0.01
omega_3_pct	-0.266
omega_6_pct	-0.23
pufa_pct	-0.036
mufa_pct	0.092
sfa_pct	-0.022
la_pct	-0.059
dha_pct	-0.008
pufa_by_mufa	0.236
omega_6_by_omega_3	0.009
ala	0.021
gln	0.006
gly	-0.069
his	-0.024
total_bcaa	0
ile	0.057
leu	-0.084
val	-0.007
phe	0.017
tyr	0.033
glucose	0.07
lactate	0.046
pyruvate	-0.026
citrate	-0.022
acetate	0.006
acetoacetate	-0.006
acetone	0.01
albumin	-0.001
glyca	0.017
xxl_vldl_p	-0.345
xxl_vldl_l	-0.184
xxl_vldl_pl	0.354
xxl_vldl_c	0
xxl_vldl_ce	0.014
xxl_vldl_fc	-0.036
xxl_vldl_tg	0.022
xl_vldl_p	-0.347
xl_vldl_l	-0.002
xl_vldl_pl	0.068
xl_vldl_c	0.027
xl_vldl_ce	-0.047
xl_vldl_fc	0.044
xl_vldl_tg	-0.114
l_vldl_p	-0.043
l_vldl_l	0.102
l_vldl_pl	0.007
l_vldl_c	-0.175
l_vldl_ce	-0.001
l_vldl_fc	-0.074
l_vldl_tg	0.357
m_vldl_p	0.041
m_vldl_l	-0.11
m_vldl_pl	-0.046
m_vldl_c	-0.044
m_vldl_ce	-0.055
m_vldl_fc	0.089
m_vldl_tg	0.005
s_vldl_p	0.077
s_vldl_l	-0.012
s_vldl_pl	0.422
s_vldl_c	-0.115
s_vldl_ce	-0.017
s_vldl_fc	-0.056
s_vldl_tg	-0.4
xs_vldl_p	-0.16
xs_vldl_l	-0.002
xs_vldl_pl	0.224
xs_vldl_c	-0.262
xs_vldl_ce	-0.064
xs_vldl_fc	0.07
xs_vldl_tg	-0.122
idl_p	-0.215
idl_l	0.172
idl_pl	-0.209
idl_c	0.232
idl_ce	-0.114
idl_fc	0.759
idl_tg	0.149
l_ldl_p	-0.437
l_ldl_l	-0.108
l_ldl_pl	-0.294
l_ldl_c	0.279
l_ldl_ce	0.101
l_ldl_fc	-0.311
l_ldl_tg	0.077
m_ldl_p	-0.101
m_ldl_l	-0.165
m_ldl_pl	0.128
m_ldl_c	-0.195
m_ldl_ce	-0.085
m_ldl_fc	0.174
m_ldl_tg	-0.006
s_ldl_p	0.005
s_ldl_l	-0.019
s_ldl_pl	-0.065
s_ldl_c	0.025
s_ldl_ce	0
s_ldl_fc	0.046
s_ldl_tg	0.06
xl_hdl_p	-0.265
xl_hdl_l	-0.152
xl_hdl_pl	-0.175
xl_hdl_c	0.212
xl_hdl_ce	0
xl_hdl_fc	0.143
xl_hdl_tg	0.181
l_hdl_p	-0.008
l_hdl_l	-0.079
l_hdl_pl	-0.028
l_hdl_c	0.042
l_hdl_ce	0.017
l_hdl_fc	0.02
l_hdl_tg	-0.087
m_hdl_p	-0.095
m_hdl_l	-0.061
m_hdl_pl	-0.072
m_hdl_c	0.051
m_hdl_ce	0.01
m_hdl_fc	0.143
m_hdl_tg	-0.133
s_hdl_p	-0.061
s_hdl_l	0.002
s_hdl_pl	-0.014
s_hdl_c	-0.002
s_hdl_ce	0.005
s_hdl_fc	-0.012
s_hdl_tg	0.005
xl_vldl_pl_pct	0.004
xl_vldl_c_pct	0.007
xl_vldl_ce_pct	0
xl_vldl_fc_pct	-0.011
xl_vldl_tg_pct	0.005
l_vldl_pl_pct	-0.018
l_vldl_c_pct	-0.029
l_vldl_ce_pct	-0.052
l_vldl_fc_pct	0.087
l_vldl_tg_pct	0.033
m_vldl_pl_pct	0.078
m_vldl_c_pct	0.066
m_vldl_ce_pct	0.015
m_vldl_fc_pct	-0.121
m_vldl_tg_pct	-0.085
s_vldl_pl_pct	0.04
s_vldl_c_pct	-0.087
s_vldl_ce_pct	-0.011
s_vldl_fc_pct	-0.061
s_vldl_tg_pct	0.035
xs_vldl_pl_pct	-0.067
xs_vldl_c_pct	-0.093
xs_vldl_ce_pct	-0.01
xs_vldl_fc_pct	0.096
xs_vldl_tg_pct	0.085
idl_pl_pct	0.172
idl_c_pct	0.017
idl_ce_pct	0.055
idl_fc_pct	-0.148
idl_tg_pct	-0.054
l_ldl_pl_pct	0.025
l_ldl_c_pct	-0.035
l_ldl_ce_pct	0.001
l_ldl_fc_pct	0.024
l_ldl_tg_pct	-0.006
m_ldl_pl_pct	-0.007
m_ldl_c_pct	0.083
m_ldl_ce_pct	-0.041
m_ldl_fc_pct	-0.038
m_ldl_tg_pct	-0.002
s_ldl_pl_pct	-0.016
s_ldl_c_pct	0.028
s_ldl_ce_pct	-0.056
s_ldl_fc_pct	0.026
s_ldl_tg_pct	0.047
xl_hdl_pl_pct	-0.01
xl_hdl_c_pct	0
xl_hdl_ce_pct	0.008
xl_hdl_fc_pct	-0.009
xl_hdl_tg_pct	0.003
l_hdl_pl_pct	-0.011
l_hdl_c_pct	0.016
l_hdl_ce_pct	0
l_hdl_fc_pct	0.013
l_hdl_tg_pct	0.002
m_hdl_pl_pct	-0.102
m_hdl_c_pct	-0.13
m_hdl_ce_pct	0.084
m_hdl_fc_pct	-0.014
m_hdl_tg_pct	-0.035
s_hdl_pl_pct	0.125
s_hdl_c_pct	-0.001
s_hdl_ce_pct	-0.02
s_hdl_fc_pct	0.151
s_hdl_tg_pct	0.001
